# Pandemic *Vibrio cholerae* Acquired Competitive Traits from an Environmental *Vibrio* Species

**DOI:** 10.1101/2021.05.28.446156

**Authors:** Francis J. Santoriello, Paul C. Kirchberger, Yann Boucher, Stefan Pukatzki

## Abstract

**Background:** *Vibrio cholerae,* the causative agent of cholera, is a human pathogen that thrives in estuarine environments. *V. cholerae* competes with neighboring microbes by the contact-dependent translocation of toxic effectors with the type VI secretion system (T6SS). Effector types are highly variable across *V. cholerae* strains, but all pandemic isolates encode the same set of distinct effectors. It is possible that acquisition of these effectors via horizontal gene transfer played a role in the development of pandemic *V. cholerae.*

**Results:** We assessed the distribution of *V. cholerae* T6SS loci across multiple *Vibrio* species. We showed that the fish-pathogen *V. anguillarum* encodes all three *V. cholerae* core loci as well as two of the four additional auxiliary clusters. We further demonstrated that *V. anguillarum* shares T6SS effectors with *V. cholerae,* including every pandemic-associated *V. cholerae* effector. We identified a novel T6SS cluster (Accessory Aux1) that is widespread in *V. anguillarum* and encodes the pandemic *V. cholerae* effector TseL. We highlighted potential gene transfer events of Accessory Aux1 from *V. anguillarum* to *V. cholerae.* Finally, we showed that TseL from *V. cholerae* can be neutralized by the *V. anguillarum* Accessory Aux1 immunity protein and vice versa, indicating *V. anguillarum* as the donor of *tseL* to the *V. cholerae* species.

**Conclusions:** *V. anguillarum* constitutes an environmental reservoir of pandemic-associated *V. cholerae* T6SS effectors. *V. anguillarum* and *V. cholerae* likely share an environmental niche, compete, and exchange T6SS effectors. Further, our findings highlight the fish as a potential reservoir of pandemic *V. cholerae.*
