## Additional File 3 - Supplemental Data 1 for "Pandemic *Vibrio cholerae* Acquired Competitive Traits from an Environmental *Vibrio* Species"

### Sheet: Additional_File_3
gene_cluster	strain	contig	start	stop	length	number_of_mandatory_genes	found_number_of_mandatory_genes	percent_of_mandatory_genes_in_query	number_of_accessory_genes	found_number_of_accessory_genes	percent_of_accessory_genes_in_query	TssA	TssB	TssC	TssD	TssE	TssF	TssG	TssH	TssI	TssJ	TssK	TssL	TssM	DUF4150	FHA	ImpE	PAAR_motif	Pkinase	PP2C	TagF_N	GC_cluster	GC_genome	GCcluster.GCgenome	T6SS_subtype
Vang_030305-1_5_cluster_1	Vang_030305-1_5	RCUB01000046	7851	35904	28053	13	13	100	7	3	42.8571	1	1	2	1	1	1	1	1	1	1	1	1	1	0	1	0	2	1	0	0	45.6101	44.0331	1.03581	i5
Vang_12B09_cluster_1	Vang_12B09	AJYV02000004	777034	801172	24138	13	12	92.3077	7	1	14.2857	2	1	1	0	1	1	1	1	1	1	1	1	1	0	1	0	0	0	0	0	46.5739	44.006	1.05835	i1
Vang_178_90_cluster_1	Vang_178_90	CP011470	1522981	1551034	28053	13	13	100	7	3	42.8571	1	1	2	1	1	1	1	1	1	1	1	1	1	0	1	0	2	1	0	0	45.5317	40.7452	1.11747	i5
Vang_178_90_cluster_2	Vang_178_90	CP011471	606564	629172	22608	13	12	92.3077	7	1	14.2857	2	1	1	0	1	1	1	1	1	1	1	1	1	0	1	0	0	0	0	0	46.718	40.7452	1.14659	i1
Vang_261_91_cluster_1	Vang_261_91	CP010032	1522976	1551029	28053	13	13	100	7	3	42.8571	1	1	2	1	1	1	1	1	1	1	1	1	1	0	1	0	2	1	0	0	45.5317	42.3777	1.07443	i5
Vang_261_91_cluster_2	Vang_261_91	CP010033	609067	631675	22608	13	12	92.3077	7	1	14.2857	2	1	1	0	1	1	1	1	1	1	1	1	1	0	1	0	0	0	0	0	45.1743	42.3777	1.06599	i1
Vang_425_cluster_1	Vang_425	CP020534	1444007	1472060	28053	13	13	100	7	3	42.8571	1	1	2	1	1	1	1	1	1	1	1	1	1	0	1	0	2	1	0	0	45.5317	44.4419	1.02452	i5
Vang_425_cluster_2	Vang_425	CP020533	855978	878586	22608	13	12	92.3077	7	1	14.2857	2	1	1	0	1	1	1	1	1	1	1	1	1	0	1	0	0	0	0	0	46.9038	44.4419	1.0554	i1
Vang_4299_cluster_1	Vang_4299	CP011458	1524454	1552507	28053	13	13	100	7	3	42.8571	1	1	2	1	1	1	1	1	1	1	1	1	1	0	1	0	2	1	0	0	45.6101	37.9414	1.20212	i5
Vang_4299_cluster_2	Vang_4299	CP011459	610032	630530	20498	13	11	84.6154	7	1	14.2857	2	1	1	0	1	1	1	1	0	1	1	1	2	0	1	0	0	0	0	0	46.2826	37.9414	1.21984	i1
Vang_51_82_2_cluster_1	Vang_51_82_2	CP010042	1522924	1550977	28053	13	13	100	7	3	42.8571	1	1	2	1	1	1	1	1	1	1	1	1	1	0	1	0	2	1	0	0	45.5317	41.86	1.08771	i5
Vang_51_82_2_cluster_2	Vang_51_82_2	CP010043	606499	629107	22608	13	12	92.3077	7	1	14.2857	2	1	1	0	1	1	1	1	1	1	1	1	1	0	1	0	0	0	0	0	45.1787	41.86	1.07928	i1
Vang_531Ac_cluster_1	Vang_531Ac	VSLE01000007	2476	30529	28053	13	13	100	7	3	42.8571	1	1	2	1	1	1	1	1	1	1	1	1	1	0	1	0	1	1	0	0	45.5317	44.3558	1.02651	i5
Vang_531Ac_cluster_2	Vang_531Ac	VSLE01000047	2156	21253	19097	13	11	84.6154	7	1	14.2857	2	1	1	0	1	1	1	1	0	1	1	1	1	0	1	0	0	0	0	0	46.4314	44.3558	1.04679	i1
Vang_601_90_cluster_1	Vang_601_90	CP010076	1522983	1551036	28053	13	13	100	7	3	42.8571	1	1	2	1	1	1	1	1	1	1	1	1	1	0	1	0	2	1	0	0	45.5317	42.7493	1.06509	i5
Vang_601_90_cluster_2	Vang_601_90	CP010077	606514	629122	22608	13	12	92.3077	7	1	14.2857	2	1	1	0	1	1	1	1	1	1	1	1	1	0	1	0	0	0	0	0	45.1743	42.7493	1.05673	i1
Vang_6018_1_cluster_1	Vang_6018_1	CP010291	1522922	1550975	28053	13	13	100	7	3	42.8571	1	1	2	1	1	1	1	1	1	1	1	1	1	0	1	0	2	1	0	0	45.5317	41.8041	1.08917	i5
Vang_6018_1_cluster_2	Vang_6018_1	CP010292	606157	628765	22608	13	12	92.3077	7	1	14.2857	2	1	1	0	1	1	1	1	1	1	1	1	1	0	1	0	0	0	0	0	45.1743	41.8041	1.08062	i1
Vang_775_cluster_1	Vang_775	CP002284	1524618	1552669	28051	13	13	100	7	3	42.8571	1	1	2	1	1	2	1	1	1	1	1	1	1	0	1	0	1	1	0	0	45.5349	44.5117	1.02299	i5
Vang_775_cluster_2	Vang_775	CP002285	611058	633666	22608	13	12	92.3077	7	1	14.2857	2	1	1	0	1	1	1	1	1	1	1	1	1	0	1	0	0	0	0	0	46.8993	44.5117	1.05364	i1
Vang_87-9-116_KU_cluster_1	Vang_87-9-116_KU	CP021980	1752652	1780705	28053	13	13	100	7	3	42.8571	1	1	2	1	1	1	1	1	1	1	1	1	1	0	1	0	1	1	0	0	45.5388	44.3589	1.0266	i5
Vang_87-9-116_KU_cluster_2	Vang_87-9-116_KU	CP021981	73072	95680	22608	13	12	92.3077	7	1	14.2857	2	1	1	0	1	1	1	1	1	1	1	1	1	0	1	0	0	0	0	0	46.9082	44.3589	1.05747	i1
Vang_87-9-117_cluster_1	Vang_87-9-117	CP010046	1522899	1550952	28053	13	13	100	7	3	42.8571	1	1	2	1	1	1	1	1	1	1	1	1	1	0	1	0	2	1	0	0	45.5388	41.8025	1.08938	i5
Vang_87-9-117_cluster_2	Vang_87-9-117	CP010047	604111	626719	22608	13	12	92.3077	7	1	14.2857	2	1	1	0	1	1	1	1	1	1	1	1	1	0	1	0	0	0	0	0	45.1787	41.8025	1.08077	i1
Vang_90-11-286_cluster_1	Vang_90-11-286	CP011460	1680558	1708610	28052	13	13	100	7	3	42.8571	1	1	2	1	1	1	1	1	1	1	1	1	1	0	1	0	2	1	0	0	45.5725	44.4323	1.02566	i5
Vang_90-11-286_cluster_2	Vang_90-11-286	CP011461	778864	803002	24138	13	12	92.3077	7	1	14.2857	2	1	1	0	1	1	1	1	1	1	1	1	1	0	1	0	0	0	0	0	46.5697	44.4323	1.04811	i1
Vang_90-11-287_cluster_1	Vang_90-11-287	CP011475	1523040	1551093	28053	13	13	100	7	3	42.8571	1	1	2	1	1	1	1	1	1	1	1	1	1	0	1	0	2	1	0	0	45.5317	42.8749	1.06197	i5
Vang_90-11-287_cluster_2	Vang_90-11-287	CP011476	606476	629084	22608	13	12	92.3077	7	1	14.2857	2	1	1	0	1	1	1	1	1	1	1	1	1	0	1	0	0	0	0	0	45.1743	42.8749	1.05363	i1
Vang_9014_8_cluster_1	Vang_9014_8	CP010038	1522994	1551047	28053	13	13	100	7	3	42.8571	1	1	2	1	1	1	1	1	1	1	1	1	1	0	1	0	2	1	0	0	45.5317	42.7234	1.06573	i5
Vang_9014_8_cluster_2	Vang_9014_8	CP010039	605346	627954	22608	13	12	92.3077	7	1	14.2857	2	1	1	0	1	1	1	1	1	1	1	1	1	0	1	0	0	0	0	0	46.917	42.7234	1.09816	i1
Vang_91-7-154_cluster_1	Vang_91-7-154	CP010083	606638	629246	22608	13	12	92.3077	7	1	14.2857	2	1	1	0	1	1	1	1	1	1	1	1	1	0	1	0	0	0	0	0	45.1743	41.9065	1.07798	i1
Vang_91-7-154_cluster_2	Vang_91-7-154	CP010082	1524072	1552125	28053	13	13	100	7	3	42.8571	1	1	2	1	1	1	1	1	1	1	1	1	1	0	1	0	2	1	0	0	45.5317	41.9065	1.08651	i5
Vang_91-8-178_cluster_1	Vang_91-8-178	CP010034	1522953	1551006	28053	13	13	100	7	3	42.8571	1	1	2	1	1	1	1	1	1	1	1	1	1	0	1	0	2	1	0	0	45.5281	41.8824	1.08705	i5
Vang_91-8-178_cluster_2	Vang_91-8-178	CP010035	609053	631661	22608	13	12	92.3077	7	1	14.2857	2	1	1	0	1	1	1	1	1	1	1	1	1	0	1	0	0	0	0	0	45.1787	41.8824	1.0787	i1
Vang_96F_cluster_1	Vang_96F	AEZA01000007	134397	154893	20496	13	11	84.6154	7	1	14.2857	2	1	1	0	1	1	1	1	0	1	1	1	1	0	1	0	0	0	0	0	46.3749	44.3086	1.04663	i1
Vang_96F_cluster_2	Vang_96F	AEZA01000016	470974	499027	28053	13	13	100	7	3	42.8571	1	1	2	1	1	1	1	1	1	1	1	1	1	0	1	0	1	1	0	0	45.5281	44.3086	1.02752	i5
Vang_A023_cluster_1	Vang_A023	CP010036	1523020	1551073	28053	13	13	100	7	3	42.8571	1	1	2	1	1	1	1	1	1	1	1	1	1	0	1	0	2	1	0	0	45.5281	41.6666	1.09268	i5
Vang_A023_cluster_2	Vang_A023	CP010037	609136	631744	22608	13	12	92.3077	7	1	14.2857	2	1	1	0	1	1	1	1	1	1	1	1	1	0	1	0	0	0	0	0	44.8735	41.6666	1.07697	i1
Vang_ATCC_14181_cluster_1	Vang_ATCC_14181	MCJC01000022	147149	175202	28053	13	13	100	7	3	42.8571	1	1	2	1	1	1	1	1	1	1	1	1	1	0	1	0	1	1	0	0	45.6101	44.4803	1.0254	i5
Vang_ATCC-68554_cluster_1	Vang_ATCC-68554	CP023208	1297775	1325828	28053	13	13	100	7	3	42.8571	1	1	2	1	1	1	1	1	1	1	1	1	1	0	1	0	1	1	0	0	45.5317	44.5082	1.02299	i5
Vang_ATCC-68554_cluster_2	Vang_ATCC-68554	CP023209	897835	920443	22608	13	12	92.3077	7	1	14.2857	2	1	1	0	1	1	1	1	1	1	1	1	1	0	1	0	0	0	0	0	46.8993	44.5082	1.05372	i1
Vang_Ba35_cluster_1	Vang_Ba35	CP010030	1522918	1550971	28053	13	13	100	7	3	42.8571	1	1	2	1	1	1	1	1	1	1	1	1	1	0	1	0	2	1	0	0	45.5317	42.7698	1.06458	i5
Vang_Ba35_cluster_2	Vang_Ba35	CP010031	609063	631671	22608	13	12	92.3077	7	1	14.2857	2	1	1	0	1	1	1	1	1	1	1	1	1	0	1	0	0	0	0	0	45.1743	42.7698	1.05622	i1
Vang_CNEVA_NB11008_cluster_1	Vang_CNEVA_NB11008	CP022103	1769059	1797120	28061	13	13	100	7	3	42.8571	1	1	2	1	1	1	1	1	1	1	1	1	1	0	1	0	2	1	0	0	45.6185	44.5812	1.02327	i5
Vang_CNEVA_NB11008_cluster_2	Vang_CNEVA_NB11008	CP022104	72804	96972	24168	13	12	92.3077	7	1	14.2857	2	1	1	0	1	1	1	1	1	1	1	1	1	0	1	0	0	0	0	0	46.4912	44.5812	1.04284	i1
Vang_DSM_21597_cluster_1	Vang_DSM_21597	CP010084	1513139	1541192	28053	13	13	100	7	3	42.8571	1	1	2	1	1	1	1	1	1	1	1	1	1	0	1	0	2	1	0	0	45.6065	41.7749	1.09172	i5
Vang_DSM_21597_cluster_2	Vang_DSM_21597	CP010085	641721	662218	20497	13	11	84.6154	7	1	14.2857	2	1	1	0	1	1	1	1	0	1	1	1	1	0	1	0	0	0	0	0	46.3336	41.7749	1.10913	i1
Vang_FF-167_cluster_1	Vang_FF-167	NZ_AJYR02000096	17345	40793	23448	13	12	92.3077	7	1	14.2857	2	1	2	0	1	1	1	1	1	1	1	1	1	0	1	0	0	0	0	0	46.6692	44.7541	1.04279	i1
Vang_FS-144_cluster_1	Vang_FS-144	AJYU02000212	26899	47396	20497	13	11	84.6154	7	1	14.2857	2	1	1	0	1	1	1	1	0	1	1	1	1	0	1	0	0	0	0	0	46.3092	44.4276	1.04235	i1
Vang_FS-238_cluster_1	Vang_FS-238	NZ_AJYS02000075	16332	40176	23844	13	12	92.3077	7	1	14.2857	2	1	1	0	1	1	1	1	2	1	1	1	1	0	1	0	0	0	0	0	46.6155	44.5411	1.04657	i1
Vang_HI610_cluster_1	Vang_HI610	CP011462	1478791	1506844	28053	13	13	100	7	3	42.8571	1	1	2	1	1	1	1	1	1	1	1	1	1	0	1	0	2	1	0	0	45.6101	40.4947	1.12632	i5
Vang_HI610_cluster_2	Vang_HI610	CP011463	647971	668431	20460	13	11	84.6154	7	1	14.2857	2	1	1	0	1	1	1	1	0	1	1	1	1	0	1	0	0	0	0	0	46.3099	40.4947	1.1436	i1
Vang_HI618_cluster_1	Vang_HI618	MNLD01000065	1510	20713	19203	13	11	84.6154	7	1	14.2857	2	1	1	0	1	1	1	1	0	1	1	1	2	0	1	0	0	0	0	0	46.3313	44.5555	1.03986	i1
Vang_J360_cluster_1	Vang_J360	CP034672	195605	223658	28053	13	13	100	7	3	42.8571	1	1	2	1	1	1	1	1	1	1	1	1	1	0	1	0	1	1	0	0	45.6101	44.4676	1.02569	i5
Vang_J360_cluster_2	Vang_J360	CP034673	242864	267786	24922	13	12	92.3077	7	1	14.2857	2	1	1	0	1	1	1	1	1	1	1	1	1	0	1	0	0	0	0	0	46.2202	44.4676	1.03941	i1
Vang_JLL237_cluster_1	Vang_JLL237	NZ_CP022101	1740120	1768172	28052	13	13	100	7	3	42.8571	1	1	2	1	1	1	1	1	1	1	1	1	1	0	1	0	2	1	0	0	45.5725	44.4426	1.02542	i5
Vang_JLL237_cluster_2	Vang_JLL237	NZ_CP022102	71832	95970	24138	13	12	92.3077	7	1	14.2857	2	1	1	0	1	1	1	1	1	1	1	1	1	0	1	0	0	0	0	0	46.5656	44.4426	1.04777	i1
Vang_LMG12010_cluster_1	Vang_LMG12010	CP011468	1522933	1550986	28053	13	13	100	7	3	42.8571	1	1	2	1	1	1	1	1	1	1	1	1	1	0	1	0	2	1	0	0	45.5317	41.7162	1.09146	i5
Vang_LMG12010_cluster_2	Vang_LMG12010	CP011469	603958	626566	22608	13	12	92.3077	7	1	14.2857	2	1	1	0	1	1	1	1	1	1	1	1	1	0	1	0	0	0	0	0	44.6523	41.7162	1.07038	i1
Vang_M3_cluster_1	Vang_M3	CP006699	1524560	1552613	28053	13	13	100	7	3	42.8571	1	1	2	1	1	1	1	1	1	1	1	1	1	0	1	0	1	1	0	0	45.5317	44.4787	1.02367	i5
Vang_M3_cluster_2	Vang_M3	CP006700	611037	633645	22608	13	12	92.3077	7	1	14.2857	2	1	1	0	1	1	1	1	1	1	1	1	1	0	1	0	0	0	0	0	46.9038	44.4787	1.05452	i1
Vang_M93_cluster_1	Vang_M93	NOWD01000014	134703	159937	25234	13	13	100	7	2	28.5714	1	1	2	1	1	1	1	1	1	1	1	1	1	0	1	0	1	0	0	0	45.6131	44.5909	1.02292	i5
Vang_M93_cluster_2	Vang_M93	NOWD01000092	462	20450	19988	13	11	84.6154	7	1	14.2857	2	1	1	0	1	1	1	1	0	1	1	1	1	0	1	0	0	0	0	0	46.3428	44.5909	1.03929	Undetermined
Vang_MHK3_cluster_1	Vang_MHK3	CP022469	240067	263491	23424	13	12	92.3077	7	1	14.2857	2	1	1	0	1	1	1	1	1	1	1	1	1	0	1	0	0	0	0	0	46.7341	44.6938	1.04565	i1
Vang_NB10_cluster_1	Vang_NB10	LK021130	1746381	1774434	28053	13	13	100	7	3	42.8571	1	1	2	1	1	1	1	1	1	1	1	1	1	0	1	0	1	1	0	0	45.5352	44.369	1.02629	i5
Vang_NB10_cluster_2	Vang_NB10	LK021129	74583	97191	22608	13	12	92.3077	7	1	14.2857	2	1	1	0	1	1	1	1	1	1	1	1	1	0	1	0	0	0	0	0	46.9082	44.369	1.05723	i1
Vang_NCTC12159_cluster_1	Vang_NCTC12159	UGPJ01000001	3067484	3095537	28053	13	13	100	7	3	42.8571	1	1	2	1	1	1	1	1	1	1	1	1	1	0	1	0	2	1	0	0	45.6065	44.4357	1.02635	i5
Vang_NCTC12159_cluster_2	Vang_NCTC12159	UGPJ01000002	263213	287078	23865	13	12	92.3077	7	1	14.2857	2	1	1	0	1	1	1	1	1	1	1	1	1	0	1	0	0	0	0	0	46.4069	44.4357	1.04436	i1
Vang_PF4_PUCV_cluster_1	Vang_PF4_PUCV	CP023290	777345	800058	22713	13	12	92.3077	7	1	14.2857	2	1	1	0	1	1	1	1	1	1	1	1	1	0	1	0	0	0	0	0	46.8322	44.3592	1.05575	i1
Vang_PF430-3_cluster_1	Vang_PF430-3	CP011467	642342	665055	22713	13	12	92.3077	7	1	14.2857	2	1	1	0	1	1	1	1	1	1	1	1	1	0	1	0	0	0	0	0	46.885	40.5106	1.15735	i1
Vang_PF7_cluster_1	Vang_PF7	CP011465	262041	283452	21411	13	12	92.3077	7	1	14.2857	2	1	1	0	1	1	1	1	1	1	1	1	1	0	1	0	0	0	0	0	46.5275	41.5991	1.11847	i1
Vang_RV22_cluster_1	Vang_RV22	AEZB01000085	2296	30351	28055	13	13	100	7	3	42.8571	1	1	3	1	1	2	1	1	1	1	1	1	1	0	1	0	2	1	0	0	45.6068	44.4393	1.02627	i5
Vang_S2_2_9_cluster_1	Vang_S2_2_9	CP011473	593806	624628	30822	13	12	92.3077	7	1	14.2857	2	1	1	0	1	1	1	1	1	1	1	1	1	0	1	0	0	0	0	0	34.55	43.2906	0.798094	i1
Vang_S3_4_9_cluster_1	Vang_S3_4_9	CP022100	71810	95948	24138	13	12	92.3077	7	1	14.2857	2	1	1	0	1	1	1	1	1	1	1	1	1	0	1	0	0	0	0	0	46.5656	44.539	1.0455	i1
Vang_T265_cluster_1	Vang_T265	CP010040	1522890	1550943	28053	13	13	100	7	3	42.8571	1	1	2	1	1	1	1	1	1	1	1	1	1	0	1	0	2	1	0	0	45.5317	42.8651	1.06221	i5
Vang_T265_cluster_2	Vang_T265	CP010041	609165	631773	22608	13	12	92.3077	7	1	14.2857	2	1	1	0	1	1	1	1	1	1	1	1	1	0	1	0	0	0	0	0	45.1699	42.8651	1.05377	i1
Vang_V01_P9A10T6_cluster_1	Vang_V01_P9A10T6	NZ_MTIN01000191	1574	20776	19202	13	11	84.6154	7	1	14.2857	2	1	1	0	1	1	1	1	0	1	1	1	1	0	1	0	0	0	0	0	46.365	44.7679	1.03568	i1
Vang_V04_P4A5T148_cluster_1	Vang_V04_P4A5T148	NDHZ01000019	95616	118330	22714	13	12	92.3077	7	1	14.2857	2	1	1	0	1	1	1	1	1	1	1	1	1	0	1	0	0	0	0	0	46.861	44.6146	1.05035	i1
Vang_V05_P4A8T149_cluster_1	Vang_V05_P4A8T149	NDIA01000309	258	9569	9311	13	8	61.5385	7	1	14.2857	0	1	1	0	1	1	1	0	0	1	1	1	0	0	1	0	0	0	0	0	46.0531	44.8409	1.02703	i1
Vang_V07_P2A8T137_cluster_1	Vang_V07_P2A8T137	NZ_NDIC01000339	1036	20974	19938	13	10	76.9231	7	1	14.2857	2	0	1	0	1	1	1	1	0	1	1	1	1	0	1	0	0	0	0	0	46.3437	45.0419	1.0289	Undetermined
Vang_V08_P9A1T1_cluster_1	Vang_V08_P9A1T1	NDID01000144	51	20548	20497	13	11	84.6154	7	1	14.2857	2	1	1	0	1	1	1	1	0	1	1	1	1	0	1	0	0	0	0	0	46.3531	44.9349	1.03156	i1
Vang_V09_P4A23P171_cluster_1	Vang_V09_P4A23P171	NDIE01000046	1750	22247	20497	13	11	84.6154	7	1	14.2857	2	1	1	0	1	1	1	1	0	1	1	1	1	0	1	0	0	0	0	0	46.4165	44.58	1.0412	i1
Vang_V10_P2A27P122_cluster_1	Vang_V10_P2A27P122	NZ_NDIF01000192	1154	16735	15581	13	10	76.9231	7	1	14.2857	1	1	1	0	1	1	1	1	0	1	1	1	0	0	1	0	0	0	0	0	46.6594	44.775	1.04208	i1
Vang_V12_P9A6T4_cluster_1	Vang_V12_P9A6T4	NDIH01000087	1240	21737	20497	13	11	84.6154	7	1	14.2857	2	1	1	0	1	1	1	1	0	1	1	1	1	0	1	0	0	0	0	0	46.2995	44.7065	1.03563	i1
Vang_V14_P6S14T42_cluster_1	Vang_V14_P6S14T42	NDII01000044	52638	75352	22714	13	12	92.3077	7	1	14.2857	2	1	1	0	1	1	1	1	1	1	1	1	1	0	1	0	0	0	0	0	46.861	44.7146	1.048	i1
Vang_V18_P1S4T112_cluster_1	Vang_V18_P1S4T112	NDIL01000061	67478	90192	22714	13	12	92.3077	7	1	14.2857	2	1	1	0	1	1	1	1	1	1	1	1	1	0	1	0	0	0	0	0	46.861	44.6521	1.04947	i1
Vang_V22_P2S10T140_cluster_1	Vang_V22_P2S10T140	WXVZ01000112	24	20521	20497	13	11	84.6154	7	1	14.2857	2	1	1	0	1	1	1	1	0	1	1	1	1	0	1	0	0	0	0	0	46.2458	44.9041	1.02988	i1
Vang_VA1_cluster_1	Vang_VA1	CP010078	1522758	1550811	28053	13	13	100	7	3	42.8571	1	1	2	1	1	1	1	1	1	1	1	1	1	0	1	0	2	1	0	0	45.5317	42.347	1.07521	i5
Vang_VA1_cluster_2	Vang_VA1	CP010079	609227	631835	22608	13	12	92.3077	7	1	14.2857	2	1	1	0	1	1	1	1	1	1	1	1	1	0	1	0	0	0	0	0	45.3335	42.347	1.07053	i1
Vang_VIB_18_cluster_1	Vang_VIB_18	CP011436	1522961	1551014	28053	13	13	100	7	3	42.8571	1	1	2	1	1	1	1	1	1	1	1	1	1	0	1	0	2	1	0	0	45.5281	41.8753	1.08723	i5
Vang_VIB_18_cluster_2	Vang_VIB_18	CP011437	609503	632111	22608	13	12	92.3077	7	1	14.2857	2	1	1	0	1	1	1	1	1	1	1	1	1	0	1	0	0	0	0	0	46.9126	41.8753	1.12029	i1
Vang_VIB_93_cluster_1	Vang_VIB_93	CP011438	1522994	1551047	28053	13	13	100	7	3	42.8571	1	1	2	1	1	1	1	1	1	1	1	1	1	0	1	0	2	1	0	0	45.5317	42.7227	1.06575	i5
Vang_VIB_93_cluster_2	Vang_VIB_93	CP011439	605346	627954	22608	13	12	92.3077	7	1	14.2857	2	1	1	0	1	1	1	1	1	1	1	1	1	0	1	0	0	0	0	0	46.917	42.7227	1.09818	i1
Vang_VIB12_cluster_1	Vang_VIB12	CP023310	1355282	1383924	28642	13	13	100	7	3	42.8571	1	1	2	1	1	1	1	1	1	1	1	1	1	0	1	0	2	1	0	0	45.5345	44.5001	1.02325	i5
Vang_VIB12_cluster_2	Vang_VIB12	CP023311	67291	90856	23565	13	11	84.6154	7	1	14.2857	2	0	1	0	1	1	1	1	1	1	1	1	2	0	1	0	0	0	0	0	46.5181	44.5001	1.04535	Undetermined
Vang_VIB43_cluster_1	Vang_VIB43	CP023054	1860218	1888271	28053	13	13	100	7	3	42.8571	1	1	2	1	1	1	1	1	1	1	1	1	1	0	1	0	1	1	0	0	45.6101	44.5546	1.02369	i5
Vang_VIB43_cluster_2	Vang_VIB43	CP023055	75342	97067	21725	13	12	92.3077	7	1	14.2857	2	1	1	0	1	1	1	1	1	1	1	1	1	0	1	0	0	0	0	0	46.0345	44.5546	1.03322	i1
Vch_10432-62_cluster_1	Vch_10432-62	Vch_10432-62	977087	1002578	25491	13	12	92.3077	7	2	28.5714	2	1	1	0	1	1	1	1	1	1	1	1	1	0	1	0	1	0	0	0	48.8761	47.6866	1.02494	i1
Vch_1157-74_cluster_1	Vch_1157-74	NZ_JIDL01000002	91544	117035	25491	13	12	92.3077	7	2	28.5714	2	1	1	0	1	1	1	1	1	1	1	1	1	0	1	0	1	0	0	0	48.9114	47.6063	1.02741	i1
Vch_12129-1_cluster_1	Vch_12129-1	NZ_ACFQ01000009	316162	341700	25538	13	12	92.3077	7	2	28.5714	2	1	1	0	1	1	1	1	1	1	1	1	1	0	1	0	1	0	0	0	48.9153	47.7021	1.02543	i1
Vch_1311-69_cluster_1	Vch_1311-69	NZ_JIDJ01000008	3627	26065	22438	13	12	92.3077	7	2	28.5714	2	1	1	0	1	1	1	1	1	1	1	1	1	0	1	0	1	0	0	0	49.2022	47.6474	1.03263	i1
Vch_133-73_cluster_1	Vch_133-73	NZ_JIDK01000017	3583	26008	22425	13	12	92.3077	7	2	28.5714	2	1	1	0	1	1	1	1	1	1	1	1	1	0	1	0	1	0	0	0	49.1505	47.7932	1.0284	i1
Vch_1421-77_cluster_1	Vch_1421-77	NZ_JMBL01000002	93450	118870	25420	13	12	92.3077	7	2	28.5714	2	1	1	0	1	1	1	1	1	1	1	1	1	0	1	0	1	0	0	0	48.8356	47.3923	1.03045	i1
Vch_1421-77_cluster_2	Vch_1421-77	NZ_JMBL01000026	5256	29907	24651	13	13	100	7	3	42.8571	1	1	3	1	1	1	1	1	1	1	1	2	1	0	1	0	1	1	0	0	40.0389	47.3923	0.84484	i5
Vch_1587_cluster_1	Vch_1587	NZ_KQ410623	172840	198403	25563	13	12	92.3077	7	2	28.5714	2	1	1	0	1	1	1	1	1	1	1	1	1	0	1	0	1	0	0	0	48.8675	47.1589	1.03623	i1
Vch_2012EL-1759_cluster_1	Vch_2012EL-1759	NZ_JNEW01000035	452809	478314	25505	13	12	92.3077	7	2	28.5714	2	1	1	0	1	1	1	1	1	1	1	1	1	0	1	0	1	0	0	0	48.8532	47.4567	1.02943	i1
Vch_2012Env-2_cluster_1	Vch_2012Env-2	NZ_JSTD01000001	147373	172866	25493	13	12	92.3077	7	2	28.5714	2	1	1	0	1	1	1	1	1	1	1	1	1	0	1	0	1	0	0	0	48.8644	47.5715	1.02718	i1
Vch_2012Env-25_cluster_1	Vch_2012Env-25	NZ_JSTE01000002	1243	23434	22191	13	11	84.6154	7	2	28.5714	2	1	1	0	1	1	1	1	0	1	1	1	1	0	1	0	1	0	0	0	49.2587	47.5463	1.03602	i1
Vch_2012Env-32_cluster_1	Vch_2012Env-32	NZ_JSTF01000001	1054	23480	22426	13	12	92.3077	7	2	28.5714	2	1	1	0	1	1	1	1	1	1	1	1	1	0	1	0	1	0	0	0	49.1751	47.5949	1.0332	i1
Vch_2012Env-9_cluster_1	Vch_2012Env-9	NZ_CP012997	12069	37562	25493	13	12	92.3077	7	2	28.5714	2	1	1	0	1	1	1	1	1	1	1	1	1	0	1	0	1	0	0	0	48.8958	47.6168	1.02686	i1
Vch_2012Env-92_cluster_1	Vch_2012Env-92	NZ_JSTJ01000001	52984	78561	25577	13	12	92.3077	7	2	28.5714	2	1	1	0	1	1	1	1	1	1	1	1	1	0	1	0	1	0	0	0	48.7274	47.7418	1.02064	i1
Vch_254-93_cluster_1	Vch_254-93	NZ_JMBP01000002	80345	104967	24622	13	12	92.3077	7	2	28.5714	2	1	1	0	1	1	1	1	1	1	1	1	1	0	1	0	1	0	0	0	49.0699	47.5783	1.03135	i1
Vch_2740-80_cluster_1	Vch_2740-80	NZ_KQ257330	194489	219982	25493	13	12	92.3077	7	2	28.5714	2	1	1	0	1	1	1	1	1	1	1	1	1	0	1	0	1	0	0	0	48.8958	47.0134	1.04004	i1
Vch_5473-62_cluster_1	Vch_5473-62	NZ_JIDI01000004	90155	115730	25575	13	12	92.3077	7	2	28.5714	2	1	1	0	1	1	1	1	1	1	2	1	1	0	1	0	1	0	0	0	48.7468	47.6335	1.02337	i1
Vch_571-88_cluster_1	Vch_571-88	NZ_JIDO01000006	81519	106142	24623	13	12	92.3077	7	2	28.5714	2	1	1	0	1	1	1	1	1	1	1	1	1	0	1	0	1	0	0	0	49.0476	46.9407	1.04488	i1
Vch_623-39_cluster_1	Vch_623-39	NZ_KQ410585	844624	870160	25536	13	12	92.3077	7	2	28.5714	2	1	1	0	1	1	1	1	1	1	1	1	1	0	1	0	1	0	0	0	48.8761	46.2605	1.05654	i1
Vch_8-76_cluster_1	Vch_8-76	NZ_JIDN01000002	41708	66342	24634	13	12	92.3077	7	2	28.5714	2	1	1	0	1	1	1	1	1	1	1	1	1	0	1	0	1	0	0	0	49.0663	47.5858	1.03111	i1
Vch_984-81_cluster_1	Vch_984-81	NZ_JMBM01000005	78833	104324	25491	13	12	92.3077	7	2	28.5714	2	1	1	0	1	1	1	1	1	1	1	1	1	0	1	0	1	0	0	0	48.8761	47.7305	1.024	i1
Vch_A215_cluster_1	Vch_A215	NZ_CWSL01000002	528817	554218	25401	13	12	92.3077	7	2	28.5714	2	1	1	0	1	1	1	1	1	1	1	1	1	0	1	0	1	0	0	0	49.0138	47.5931	1.02985	i1
Vch_A325_cluster_1	Vch_A325	NZ_CWSO01000002	387636	413039	25403	13	12	92.3077	7	2	28.5714	2	1	1	0	1	1	1	1	1	1	1	1	1	0	1	0	1	0	0	0	49.01	47.5114	1.03154	i1
Vch_AM-19226_cluster_1	Vch_AM-19226	NZ_KQ257252	774622	799105	24483	13	12	92.3077	7	2	28.5714	2	1	1	0	1	1	1	1	1	1	1	1	1	0	1	0	1	0	0	0	49.2668	47.39	1.0396	i1
Vch_BJG-01_cluster_1	Vch_BJG-01	NZ_GL989136	4522	26709	22187	13	11	84.6154	7	2	28.5714	2	1	1	0	1	1	1	1	0	1	1	1	1	0	1	0	1	0	0	0	49.2135	47.5381	1.03524	i1
Vch_CP1037-10_cluster_1	Vch_CP1037-10	NZ_JH942316	147210	172709	25499	13	12	92.3077	7	2	28.5714	2	1	1	0	1	1	1	1	1	1	1	1	1	0	1	0	1	0	0	0	48.5823	47.5593	1.02151	i1
Vch_DL4211_cluster_1	Vch_DL4211	NZ_MOLL01000005	54063	79436	25373	13	12	92.3077	7	2	28.5714	2	1	1	0	1	1	1	1	1	1	1	1	1	0	1	0	1	0	0	0	48.8748	47.4439	1.03016	i1
Vch_DL4215_cluster_1	Vch_DL4215	NZ_MOLM01000011	72830	98377	25547	13	12	92.3077	7	2	28.5714	2	1	1	0	1	1	1	1	1	1	1	1	1	0	1	0	1	0	0	0	48.8433	47.5063	1.02814	i1
Vch_EM-1676A_cluster_1	Vch_EM-1676A	NZ_KB662755	95955	121508	25553	13	12	92.3077	7	2	28.5714	2	1	1	0	1	1	1	1	1	1	1	1	1	0	1	0	1	0	0	0	48.9101	47.4725	1.03028	i1
Vch_HC-1A2_cluster_1	Vch_HC-1A2	NZ_AJRO01000005	168547	194025	25478	13	12	92.3077	7	2	28.5714	2	1	1	0	1	1	1	1	1	1	1	1	1	0	1	0	1	0	0	0	48.9049	47.8021	1.02307	i1
Vch_HC-46B1_cluster_1	Vch_HC-46B1	NZ_AJSL01000011	666069	691630	25561	13	12	92.3077	7	2	28.5714	2	1	1	0	1	1	1	1	1	1	1	1	1	0	1	0	1	0	0	0	48.8909	47.7303	1.02431	i1
Vch_HE-25_cluster_1	Vch_HE-25	NZ_ALEC01000003	829934	855451	25517	13	12	92.3077	7	2	28.5714	2	1	1	0	1	1	1	1	1	1	1	1	1	0	1	0	1	0	0	0	48.7205	47.5834	1.0239	i1
Vch_HE-39_cluster_1	Vch_HE-39	NZ_AFOQ01000003	95553	121045	25492	13	12	92.3077	7	2	28.5714	2	1	1	0	1	1	1	1	1	1	1	1	1	0	1	0	1	0	0	0	48.8585	47.7144	1.02398	i1
Vch_HE-45_cluster_1	Vch_HE-45	NZ_ALED01000027	175381	200942	25561	13	12	92.3077	7	2	28.5714	2	1	1	0	1	1	1	1	1	1	1	1	1	0	1	0	1	0	0	0	48.8674	47.7149	1.02416	i1
Vch_HE-48_cluster_1	Vch_HE-48	NZ_AFOR01000005	570746	596238	25492	13	12	92.3077	7	2	28.5714	2	1	1	0	1	1	1	1	1	1	1	1	1	0	1	0	1	0	0	0	48.9408	47.4953	1.03043	i1
Vch_I-1471_cluster_1	Vch_I-1471	NZ_CM003112	115142	140636	25494	13	12	92.3077	7	2	28.5714	2	1	1	0	1	1	1	2	1	1	1	1	1	0	1	0	1	0	0	0	48.8978	45.8025	1.06758	i1
Vch_LMA3984-4_cluster_1	Vch_LMA3984-4	NC_017269	112516	137457	24941	13	12	92.3077	7	2	28.5714	2	1	1	0	1	1	1	1	1	1	1	1	1	0	1	0	1	0	0	0	49.2322	47.9898	1.02589	i1
Vch_M010_cluster_1	Vch_M010	NZ_DS990137	791641	817134	25493	13	12	92.3077	7	2	28.5714	2	1	1	0	1	1	1	1	1	1	1	1	1	0	1	0	1	0	0	0	48.8997	47.0133	1.04013	i1
Vch_M66-2_cluster_1	Vch_M66-2	NC_012580	115132	140625	25493	13	12	92.3077	7	2	28.5714	2	1	1	0	1	1	1	1	1	1	1	1	1	0	1	0	1	0	0	0	48.8919	47.6204	1.0267	i1
Vch_MS6_cluster_1	Vch_MS6	NZ_AP014525	108583	134076	25493	13	12	92.3077	7	2	28.5714	2	1	1	0	1	1	1	1	1	1	1	1	1	0	1	0	1	0	0	0	48.8997	47.4896	1.02969	i1
Vch_MZO-2_cluster_1	Vch_MZO-2	NZ_KQ257215	786039	810674	24635	13	12	92.3077	7	2	28.5714	2	1	1	0	1	1	1	1	1	1	1	1	1	0	1	0	1	0	0	0	49.0684	47.1925	1.03975	i1
Vch_MZO-3_cluster_1	Vch_MZO-3	NZ_KQ257285	227717	253210	25493	13	12	92.3077	7	2	28.5714	2	1	1	0	1	1	1	1	1	1	1	1	1	0	1	0	1	0	0	0	48.9272	47.2127	1.03631	i1
Vch_N16961_cluster_1	Vch_N16961	NC_002506	115141	140634	25493	13	12	92.3077	7	2	28.5714	2	1	1	0	1	1	1	1	1	1	1	1	1	0	1	0	1	0	0	0	48.8997	47.4871	1.02975	i1
Vch_NHCC-008D_cluster_1	Vch_NHCC-008D	NZ_KB661860	149487	174123	24636	13	12	92.3077	7	2	28.5714	2	1	2	0	1	1	1	1	1	1	1	1	1	0	1	0	1	0	0	0	49.0705	47.5369	1.03226	i1
Vch_O395_cluster_1	Vch_O395	NC_012583	115172	140648	25476	13	12	92.3077	7	2	28.5714	2	2	1	0	1	1	1	1	1	1	2	1	2	0	1	0	1	0	0	0	48.8813	47.5347	1.02833	i1
Vch_PS15_cluster_1	Vch_PS15	NZ_AIJR01000051	61826	87223	25397	13	12	92.3077	7	2	28.5714	2	1	1	0	1	1	1	1	1	1	1	1	1	0	1	0	1	0	0	0	48.9389	47.5541	1.02912	i1
Vch_RC27_cluster_1	Vch_RC27	NZ_ADAI01000038	237344	254648	17304	13	10	76.9231	7	2	28.5714	1	2	1	0	1	1	1	1	0	1	2	1	0	0	1	0	1	0	0	0	49.3816	47.416	1.04145	i1
Vch_RC385_cluster_1	Vch_RC385	NZ_GG774556	161555	186193	24638	13	12	92.3077	7	2	28.5714	2	1	1	0	1	1	1	1	1	1	1	1	1	0	1	0	1	0	0	0	49.1233	46.5805	1.05459	i1
Vch_TM_11079-80_cluster_1	Vch_TM_11079-80	NZ_ACHW01000028	13465	39056	25591	13	12	92.3077	7	2	28.5714	2	1	1	0	1	1	1	1	1	1	1	1	1	0	1	0	1	0	0	0	48.7124	47.6811	1.02163	i1
Vch_TMA21_cluster_1	Vch_TMA21	NZ_ACHY01000016	587046	612562	25516	13	12	92.3077	7	2	28.5714	2	1	1	0	1	1	1	1	1	1	1	1	1	0	1	0	1	0	0	0	48.7968	47.586	1.02544	i1
Vch_V51_cluster_1	Vch_V51	NZ_KQ257370	269986	295482	25496	13	12	92.3077	7	2	28.5714	2	1	1	0	1	1	1	1	1	1	1	1	1	0	1	0	1	0	0	0	48.792	46.578	1.04753	i1
Vch_V52_cluster_1	Vch_V52	NZ_KQ410497	202020	227497	25477	13	12	92.3077	7	2	28.5714	2	1	1	0	1	2	1	1	1	1	1	1	1	0	1	0	1	0	0	0	48.8951	47.0649	1.03889	i1
Vch_VC35_cluster_1	Vch_VC35	NZ_AMBR01000011	93872	119410	25538	13	12	92.3077	7	2	28.5714	2	1	1	0	1	1	1	1	1	1	1	1	1	0	1	0	1	0	0	0	48.9271	47.6051	1.02777	i1
Vch_VL426_cluster_1	Vch_VL426	NZ_ACHV01000002	317237	342730	25493	13	12	92.3077	7	2	28.5714	2	1	1	0	1	1	1	1	1	1	1	1	1	0	1	0	1	0	0	0	48.884	47.6448	1.02601	i1
Vch_YB1A01_cluster_1	Vch_YB1A01	NZ_LBCL01000013	92492	118084	25592	13	12	92.3077	7	2	28.5714	2	1	1	0	1	1	1	1	1	1	1	1	1	0	1	0	1	0	0	0	48.7223	47.5963	1.02366	i1
Vch_YB2A06_cluster_1	Vch_YB2A06	NZ_LBFX01000005	200002	224640	24638	13	12	92.3077	7	2	28.5714	2	1	1	0	1	1	1	1	1	1	1	1	1	0	1	0	1	0	0	0	49.0178	47.3864	1.03443	i1
Vch_YB2G07_cluster_1	Vch_YB2G07	NZ_LBGA01000009	160895	186448	25553	13	12	92.3077	7	2	28.5714	2	1	1	0	1	1	1	1	1	1	1	1	1	0	1	0	1	0	0	0	48.7575	47.5651	1.02507	i1
Vch_YB3B05_cluster_1	Vch_YB3B05	NZ_LBGB01000001	93270	118758	25488	13	12	92.3077	7	2	28.5714	2	1	1	0	1	1	1	1	1	1	1	1	1	0	1	0	1	0	0	0	48.8818	47.5036	1.02901	i1
Vch_YB6A06_cluster_1	Vch_YB6A06	NZ_LBGK01000022	60575	85196	24621	13	12	92.3077	7	2	28.5714	2	1	1	0	1	1	1	1	1	1	1	1	1	0	1	0	1	0	0	0	49.076	47.6698	1.0295	i1
Vch_ZWU0020_cluster_1	Vch_ZWU0020	NZ_JRJX01000133	58403	83827	25424	13	12	92.3077	7	2	28.5714	2	1	1	0	1	1	1	1	1	1	1	1	1	0	1	0	1	0	0	0	48.8711	47.498	1.02891	i1
Vfis_ES114_cluster_1	Vfis_ES114	NC_006840	1090978	1111242	20264	13	11	84.6154	7	3	42.8571	1	1	1	0	1	1	1	1	0	1	1	1	1	0	1	0	0	1	1	0	37.727	38.3464	0.983849	i1
Vflu_12605_cluster_1	Vflu_12605	NZ_CP019119	942357	967733	25376	13	12	92.3077	7	2	28.5714	2	1	1	0	1	1	1	1	1	1	1	1	1	0	1	0	2	0	0	0	50.7369	50.1181	1.01235	i1
Vflu_2013V-1049_cluster_1	Vflu_2013V-1049	NZ_CP035778	712057	737441	25384	13	12	92.3077	7	2	28.5714	2	1	1	0	1	1	1	1	1	1	1	1	1	0	1	0	2	0	0	0	50.7052	50.391	1.00623	i1
Vflu_2013V-1049_cluster_2	Vflu_2013V-1049	NZ_CP035778	1126507	1150865	24358	13	13	100	7	3	42.8571	1	1	2	1	1	1	1	1	1	1	1	1	1	0	1	0	1	1	0	0	53.3418	50.391	1.05856	i5
Vflu_3663_cluster_1	Vflu_3663	NZ_JXXQ01000023	29837	55223	25386	13	12	92.3077	7	2	28.5714	2	1	1	0	1	1	1	1	1	1	1	1	1	0	1	0	2	0	0	0	50.6933	49.9421	1.01504	i1
Vflu_539_cluster_1	Vflu_539	NZ_JQHX01000001	182202	207539	25337	13	12	92.3077	7	2	28.5714	2	1	1	0	1	1	1	4	1	1	1	1	1	0	1	0	2	0	0	0	50.6256	50.0124	1.01226	i1
Vflu_560_cluster_1	Vflu_560	NZ_JQHW01000070	3329	24018	20689	13	12	92.3077	7	1	14.2857	2	1	1	0	1	1	1	1	1	1	1	1	1	0	1	0	0	0	0	0	51.1335	50.0994	1.02064	i1
Vflu_CRA_S10_cluster_1	Vflu_CRA_S10	NZ_QJSF01000010	39531	64915	25384	13	12	92.3077	7	2	28.5714	2	1	1	0	1	1	1	1	1	1	1	1	1	0	1	0	2	0	0	0	50.5673	49.9728	1.0119	i1
Vflu_CRA_S5_cluster_1	Vflu_CRA_S5	NZ_QJSE01000001	153829	179271	25442	13	12	92.3077	7	2	28.5714	2	1	1	0	1	1	1	1	1	1	1	1	1	0	1	0	2	0	0	0	50.7704	50.1027	1.01333	i1
Vflu_FDAARGOS_100_cluster_1	Vflu_FDAARGOS_100	NZ_CP014032	79747	105066	25319	13	12	92.3077	7	2	28.5714	2	1	1	0	1	1	1	1	1	1	1	1	1	0	1	0	2	0	0	0	50.78	50.1761	1.01204	i1
Vflu_FDAARGOS_100_cluster_2	Vflu_FDAARGOS_100	NZ_CP014032	526990	551357	24367	13	13	100	7	3	42.8571	1	1	2	1	1	1	1	1	1	1	1	1	1	0	1	0	1	1	0	0	53.6627	50.1761	1.06949	i5
Vflu_FDAARGOS_104_cluster_1	Vflu_FDAARGOS_104	NZ_CP014034	1432865	1458245	25380	13	12	92.3077	7	2	28.5714	2	1	1	0	1	1	1	1	1	1	1	1	1	0	1	0	2	0	0	0	50.5871	49.9257	1.01325	i1
Vflu_I21563_cluster_1	Vflu_I21563	NZ_ASXT01000009	1941	22823	20882	13	11	84.6154	7	2	28.5714	2	1	1	0	1	1	1	1	0	1	1	1	1	0	1	0	2	0	0	0	50.7279	50.0684	1.01317	i1
Vflu_MGYG-HGUT-01703_cluster_1	Vflu_MGYG-HGUT-01703	NZ_CABLBX010000005	201110	226490	25380	13	12	92.3077	7	2	28.5714	2	1	1	0	1	1	1	1	1	1	1	1	1	0	1	0	2	0	0	0	50.5871	49.9127	1.01351	i1
Vflu_NBRC_103150_cluster_1	Vflu_NBRC_103150	NZ_BCZR01000005	201110	226490	25380	13	12	92.3077	7	2	28.5714	2	1	1	0	1	1	1	1	1	1	1	1	1	0	1	0	2	0	0	0	50.5871	49.9119	1.01353	i1
Vflu_NCTC11327_cluster_1	Vflu_NCTC11327	NZ_UHIP01000002	374160	399540	25380	13	12	92.3077	7	2	28.5714	2	1	1	0	1	1	1	1	1	1	1	1	1	0	1	0	2	0	0	0	50.5871	49.9371	1.01302	i1
Vflu_PG41_cluster_1	Vflu_PG41	NZ_ASXS01000008	153886	179278	25392	13	12	92.3077	7	2	28.5714	2	1	1	0	1	1	1	1	1	1	1	1	1	0	1	0	2	0	0	0	50.5907	48.1347	1.05102	i1
Vflu_QY27_cluster_1	Vflu_QY27	NZ_PHIF01000010	1801	22683	20882	13	11	84.6154	7	2	28.5714	2	1	1	0	1	1	1	1	0	1	1	1	1	0	1	0	2	0	0	0	50.7518	49.9234	1.01659	i1
Vflu_S1110_cluster_1	Vflu_S1110	NZ_LKHR01000074	1531	20561	19030	13	11	84.6154	7	1	14.2857	2	1	1	0	1	1	1	1	0	1	1	1	1	0	1	0	0	0	0	0	51.3558	49.9564	1.02801	i1
Vflu_S3_cluster_1	Vflu_S3	NZ_QKNU01000001	200782	226224	25442	13	12	92.3077	7	2	28.5714	2	1	1	0	1	1	1	1	1	1	1	1	1	0	1	0	2	0	0	0	50.7743	50.0963	1.01353	i1
Vflu_ZOR0035_cluster_1	Vflu_ZOR0035	NZ_JTLJ01000058	1532	10837	9305	13	8	61.5385	7	1	14.2857	0	1	1	0	1	1	1	0	0	1	1	1	0	0	1	0	0	0	0	0	50.3385	50.0912	1.00494	i1
Vfur_2419-04_cluster_1	Vfur_2419-04	NZ_CP035694	149591	175182	25591	13	12	92.3077	7	2	28.5714	2	1	1	0	1	1	1	1	1	1	1	1	1	0	1	0	2	0	0	0	51.1938	50.666	1.01042	i1
Vfur_2419-04_cluster_2	Vfur_2419-04	NZ_CP035694	561177	585425	24248	13	13	100	7	3	42.8571	1	1	2	1	1	1	1	1	1	1	1	1	1	0	1	0	1	1	0	0	54.1158	50.666	1.06809	i5
Vfur_CIP_102972_cluster_1	Vfur_CIP_102972	NZ_ACZP01000014	476112	501705	25593	13	12	92.3077	7	2	28.5714	2	1	1	0	1	1	1	1	1	1	1	1	1	0	1	0	2	0	0	0	51.2757	50.6036	1.01328	i1
Vfur_CIP_102972_cluster_2	Vfur_CIP_102972	NZ_ACZP01000014	908790	933174	24384	13	13	100	7	3	42.8571	1	1	3	1	1	1	1	1	1	1	1	1	1	0	1	0	1	1	0	0	54.0436	50.6036	1.06798	i5
Vfur_CRA_S16_cluster_1	Vfur_CRA_S16	NZ_QJUD01000002	365063	389448	24385	13	13	100	7	3	42.8571	1	1	2	1	1	1	1	1	1	1	1	1	1	0	1	0	1	1	0	0	54.0988	50.6294	1.06853	i5
Vfur_CRA_S16_cluster_2	Vfur_CRA_S16	NZ_QJUD01000002	775668	801085	25417	13	12	92.3077	7	2	28.5714	2	1	1	0	1	1	1	1	1	1	1	1	1	0	1	0	2	0	0	0	51.2964	50.6294	1.01317	i1
Vfur_FDAARGOS_777_cluster_1	Vfur_FDAARGOS_777	NZ_CP040991	675610	701203	25593	13	12	92.3077	7	2	28.5714	2	1	1	0	1	1	1	1	1	1	1	1	1	0	1	0	2	0	0	0	51.2757	50.5984	1.01339	i1
Vfur_FDAARGOS_777_cluster_2	Vfur_FDAARGOS_777	NZ_CP040991	1108283	1132667	24384	13	13	100	7	3	42.8571	1	1	3	1	1	1	1	1	1	1	1	1	1	0	1	0	1	1	0	0	54.0436	50.5984	1.06809	i5
Vfur_MGYG-HGUT-01713_cluster_1	Vfur_MGYG-HGUT-01713	NZ_CABLCD010000014	476112	501705	25593	13	12	92.3077	7	2	28.5714	2	1	1	0	1	1	1	1	1	1	1	1	1	0	1	0	2	0	0	0	51.2757	50.6036	1.01328	i1
Vfur_MGYG-HGUT-01713_cluster_2	Vfur_MGYG-HGUT-01713	NZ_CABLCD010000014	908790	933174	24384	13	13	100	7	3	42.8571	1	1	3	1	1	1	1	1	1	1	1	1	1	0	1	0	1	1	0	0	54.0436	50.6036	1.06798	i5
Vfur_NCTC_11218_cluster_1	Vfur_NCTC_11218	NC_016628	807786	832165	24379	13	13	100	7	3	42.8571	1	1	2	1	1	1	1	2	1	1	1	1	1	0	1	0	1	1	0	0	54.0383	50.6724	1.06642	i5
Vfur_NCTC_11218_cluster_2	Vfur_NCTC_11218	NC_016628	1231182	1256775	25593	13	12	92.3077	7	2	28.5714	2	1	1	0	1	1	1	1	1	1	1	1	1	0	1	0	2	0	0	0	51.1702	50.6724	1.00982	i1
Vfur_NCTC13120_cluster_1	Vfur_NCTC13120	NZ_UHIT01000002	185717	211310	25593	13	12	92.3077	7	2	28.5714	2	1	1	0	1	1	1	1	1	1	1	1	1	0	1	0	2	0	0	0	51.2757	50.5873	1.01361	i1
Vfur_NCTC13120_cluster_2	Vfur_NCTC13120	NZ_UHIT01000002	618389	642773	24384	13	13	100	7	3	42.8571	1	1	3	1	1	1	1	1	1	1	1	1	1	0	1	0	1	1	0	0	54.0436	50.5873	1.06832	i5
Vfur_S0821_cluster_1	Vfur_S0821	NZ_LKHS01000001	166736	192227	25491	13	12	92.3077	7	2	28.5714	2	1	1	0	1	1	1	1	1	1	1	1	1	0	1	0	2	0	0	0	51.0808	50.4298	1.01291	i1
Vfur_S0821_cluster_2	Vfur_S0821	NZ_LKHS01000004	223909	248312	24403	13	13	100	7	3	42.8571	1	1	2	1	1	1	1	1	1	1	1	1	1	0	1	0	1	1	0	0	54.0016	50.4298	1.07083	i5
Vibrio_2015V-1076_cluster_1	Vibrio_2015V-1076	QKKH01000027	140647	166209	25562	13	12	92.3077	7	2	28.5714	2	1	1	0	1	1	1	1	1	1	1	1	1	0	1	0	1	0	0	0	48.6855	47.2061	1.03134	i1
Vibrio_2016V-1062_cluster_1	Vibrio_2016V-1062	QKKJ01000004	430263	455825	25562	13	12	92.3077	7	2	28.5714	2	1	1	0	1	1	1	1	1	1	1	1	1	0	1	0	1	0	0	0	48.6816	47.2009	1.03137	i1
Vibrio_2017V-1038_cluster_1	Vibrio_2017V-1038	QKKK01000062	12464	34653	22189	13	11	84.6154	7	2	28.5714	2	1	1	0	1	1	1	1	0	1	1	1	1	0	1	0	1	0	0	0	49.0063	47.0719	1.04109	i1
Vibrio_RC586_cluster_1	Vibrio_RC586	NZ_ADBD01000008	490991	516298	25307	13	12	92.3077	7	2	28.5714	2	1	2	0	1	1	1	1	1	1	1	1	1	0	1	0	1	0	0	0	47.6232	46.4568	1.02511	i1
Vkan_10N.222.51.B7_cluster_1	Vkan_10N.222.51.B7	NZ_SYVH01000076	400	20815	20415	13	11	84.6154	7	1	14.2857	2	1	1	0	1	1	1	1	0	1	1	1	1	0	1	0	0	0	0	0	42.6745	43.5795	0.979233	i1
Vkan_10N.261.46.F4_cluster_1	Vkan_10N.261.46.F4	NZ_SYUV01000120	294	20709	20415	13	11	84.6154	7	1	14.2857	2	1	1	0	1	1	1	1	0	1	1	1	1	0	1	0	0	0	0	0	42.6647	43.453	0.98186	i1
Vkan_10N.261.48.E7_cluster_1	Vkan_10N.261.48.E7	NZ_SYUU01000100	294	20709	20415	13	11	84.6154	7	1	14.2857	2	1	1	0	1	1	1	1	0	1	1	1	1	0	1	0	0	0	0	0	42.6843	43.6019	0.978955	i1
Vkan_10N.261.49.B3_cluster_1	Vkan_10N.261.49.B3	NZ_MCYW01000114	1470	20620	19150	13	11	84.6154	7	1	14.2857	2	1	1	0	1	1	1	1	0	1	1	1	1	0	1	0	0	0	0	0	42.8146	43.2764	0.98933	i1
Vkan_10N.286.45.A9_cluster_1	Vkan_10N.286.45.A9	NZ_SYUN01000121	1864	21014	19150	13	11	84.6154	7	1	14.2857	2	1	1	0	1	1	1	1	0	1	1	1	1	0	1	0	0	0	0	0	42.8198	43.4028	0.986568	i1
Vmet_06-2478_cluster_1	Vmet_06-2478	NZ_LCUD01000011	13444	38719	25275	13	12	92.3077	7	2	28.5714	2	1	1	0	1	1	1	1	1	2	1	1	1	0	1	0	1	0	0	0	47.5925	46.9241	1.01424	i1
Vmet_07-2435_cluster_1	Vmet_07-2435	NZ_LCUE01000001	458365	483875	25510	13	12	92.3077	7	2	28.5714	2	1	1	0	1	1	1	1	1	1	1	1	1	0	1	0	1	0	0	0	47.1149	46.8473	1.00571	i1
Vmet_08-2459_cluster_1	Vmet_08-2459	NZ_CP035689	728	20242	19514	13	9	69.2308	7	1	14.2857	2	0	0	0	0	1	1	1	1	1	1	1	1	0	1	0	0	0	0	0	48.0783	46.9727	1.02354	Undetermined
Vmet_2010V-1005_cluster_1	Vmet_2010V-1005	NZ_LCUG01000003	288258	313618	25360	13	12	92.3077	7	2	28.5714	2	1	2	0	1	1	1	2	1	2	1	1	2	0	1	0	1	0	0	0	47.5907	46.8928	1.01488	i1
Vmet_2011V-1169_cluster_1	Vmet_2011V-1169	NZ_CP035687	524433	549895	25462	13	12	92.3077	7	2	28.5714	3	1	1	0	1	1	1	1	1	1	1	1	1	0	1	0	1	0	0	0	47.1997	46.9065	1.00625	i1
Vmet_OP3H_cluster_1	Vmet_OP3H	NZ_JJMN01000046	194695	219670	24975	13	12	92.3077	7	2	28.5714	2	1	1	0	1	1	1	1	2	1	1	1	1	0	1	0	1	0	0	0	47.8318	46.8725	1.02047	i1
Vmet_OYP4E03_cluster_1	Vmet_OYP4E03	NZ_NMST01000001	153139	177720	24581	13	12	92.3077	7	2	28.5714	2	1	1	0	1	1	1	1	1	1	1	1	1	0	1	0	1	0	0	0	47.6303	46.8109	1.0175	i1
Vmet_OYP5H08_cluster_1	Vmet_OYP5H08	NZ_NMSR01000001	241029	266564	25535	13	12	92.3077	7	2	28.5714	2	1	1	0	1	1	1	1	1	1	1	1	1	0	1	0	1	0	0	0	47.4134	46.8909	1.01114	i1
Vmet_OYP8G05_cluster_1	Vmet_OYP8G05	NZ_NMSQ01000031	102495	124878	22383	13	12	92.3077	7	2	28.5714	2	1	1	0	1	1	1	1	1	1	1	1	1	0	1	0	1	0	0	0	47.6076	46.9037	1.01501	i1
Vmet_OYP8G09_cluster_1	Vmet_OYP8G09	NZ_NMSP01000005	155536	181041	25505	13	12	92.3077	7	2	28.5714	2	1	1	0	1	1	1	1	1	1	1	1	1	0	1	0	1	0	0	0	47.5711	46.8749	1.01485	i1
Vmet_OYP8G12_cluster_1	Vmet_OYP8G12	NZ_NMSO01000001	150088	175593	25505	13	12	92.3077	7	2	28.5714	2	1	1	0	1	1	1	1	1	1	1	1	1	0	1	0	1	0	0	0	47.5044	46.9133	1.0126	i1
Vmet_OYP8H05_cluster_1	Vmet_OYP8H05	NZ_NMSN01000008	376406	401764	25358	13	12	92.3077	7	2	28.5714	2	1	1	0	1	1	1	1	1	1	1	1	1	0	1	0	1	0	0	0	47.5511	46.8089	1.01586	i1
Vmet_OYP9B03_cluster_1	Vmet_OYP9B03	NZ_NMSM01000017	147302	172660	25358	13	12	92.3077	7	2	28.5714	2	1	1	0	1	1	1	1	1	1	1	1	1	0	1	0	1	0	0	0	47.5511	46.8058	1.01592	i1
Vmet_OYP9B09_cluster_1	Vmet_OYP9B09	NZ_NMSL01000001	12593	34976	22383	13	12	92.3077	7	2	28.5714	2	1	1	0	1	1	1	1	1	1	1	1	1	0	1	0	1	0	0	0	47.5897	46.8529	1.01573	i1
Vmet_OYP9C12_cluster_1	Vmet_OYP9C12	NZ_NMSK01000002	451593	477128	25535	13	12	92.3077	7	2	28.5714	2	1	1	0	1	1	1	1	1	1	1	1	1	0	1	0	1	0	0	0	47.3546	46.9044	1.0096	i1
Vmet_OYP9D09_cluster_1	Vmet_OYP9D09	NZ_NMSJ01000004	163697	188278	24581	13	12	92.3077	7	2	28.5714	2	1	1	0	1	1	1	1	1	1	1	1	1	0	1	0	1	0	0	0	47.6303	46.8061	1.01761	i1
Vmet_OYP9E03_cluster_1	Vmet_OYP9E03	NZ_NMSI01000003	105326	130831	25505	13	12	92.3077	7	2	28.5714	2	1	1	0	1	1	1	1	1	1	1	1	1	0	1	0	1	0	0	0	47.5828	46.8097	1.01652	i1
Vmet_OYP9E10_cluster_1	Vmet_OYP9E10	NZ_NMSH01000001	238455	263960	25505	13	12	92.3077	7	2	28.5714	2	1	1	0	1	1	1	1	1	1	1	1	1	0	1	0	1	0	0	0	47.5828	46.8412	1.01583	i1
Vmet_RC341_cluster_1	Vmet_RC341	NZ_ACZT01000026	100517	126052	25535	13	12	92.3077	7	2	28.5714	2	1	1	0	1	1	1	1	1	1	1	1	1	0	1	0	1	0	0	0	47.4408	46.9131	1.01125	i1
Vmet_UHGG_MGYG-HGUT-02368_cluster_1	Vmet_UHGG_MGYG-HGUT-02368	NZ_CABMIR010000011	13444	38719	25275	13	12	92.3077	7	2	28.5714	2	1	1	0	1	1	1	1	1	2	1	1	1	0	1	0	1	0	0	0	47.5925	46.9241	1.01424	i1
Vmet_YB4D01_cluster_1	Vmet_YB4D01	NZ_LBGO01000023	309595	335130	25535	13	12	92.3077	7	2	28.5714	2	1	1	0	1	1	1	1	1	1	1	1	1	0	1	0	1	0	0	0	47.4134	46.8976	1.011	i1
Vmet_YB5B04_cluster_1	Vmet_YB5B04	NZ_LBGP01000005	148515	174065	25550	13	12	92.3077	7	2	28.5714	2	1	1	0	1	1	1	1	1	1	1	1	1	0	1	0	1	0	0	0	47.3816	46.901	1.01025	i1
Vmet_YB5B06_cluster_1	Vmet_YB5B06	NZ_LBGQ01000013	155536	181041	25505	13	12	92.3077	7	2	28.5714	2	1	1	0	1	1	1	1	1	1	1	1	1	0	1	0	1	0	0	0	47.5711	46.8711	1.01493	i1
Vmet_YB9D03_cluster_1	Vmet_YB9D03	NZ_LBGR01000015	319910	345415	25505	13	12	92.3077	7	2	28.5714	2	1	1	0	1	1	1	1	1	1	1	1	1	0	1	0	1	0	0	0	47.5828	46.8019	1.01669	i1
Vmim_2011V-1073_cluster_1	Vmim_2011V-1073	NZ_CP035683	809397	834963	25566	13	12	92.3077	7	2	28.5714	2	1	1	0	1	1	1	1	1	1	1	1	1	0	1	0	1	0	0	0	46.1668	46.2652	0.997872	i1
Vmim_523-80_cluster_1	Vmim_523-80	NZ_JIDP01000001	433740	459226	25486	13	12	92.3077	7	2	28.5714	2	1	1	0	1	1	1	1	1	1	1	1	1	0	1	0	1	0	0	0	46.1116	46.1305	0.999589	i1
Vmim_ATCC_33654_cluster_1	Vmim_ATCC_33654	NZ_VWYC01000053	3870	26269	22399	13	12	92.3077	7	2	28.5714	2	1	1	0	1	1	1	1	1	1	1	1	1	0	1	0	1	0	0	0	46.0422	46.3853	0.992604	i1
Vmim_CAIM_1882_cluster_1	Vmim_CAIM_1882	NZ_AWWY01000162	39661	61836	22175	13	11	84.6154	7	2	28.5714	2	1	1	0	1	1	1	1	0	1	1	1	1	0	1	0	1	0	0	0	46.372	46.6728	0.993556	i1
Vmim_CAIM_1883_cluster_1	Vmim_CAIM_1883	NZ_AWWL01000160	39661	61839	22178	13	11	84.6154	7	2	28.5714	2	1	1	0	1	1	1	1	0	1	1	1	1	0	1	0	1	0	0	0	46.3793	46.6659	0.993858	i1
Vmim_CAIM_602_cluster_1	Vmim_CAIM_602	NZ_AOMO01000027	111805	137369	25564	13	12	92.3077	7	2	28.5714	2	1	1	0	1	1	1	2	1	1	1	1	1	0	1	0	1	0	0	0	46.0961	46.2542	0.996581	i1
Vmim_FDAARGOS_112_cluster_1	Vmim_FDAARGOS_112	NZ_CP014042	475100	500652	25552	13	12	92.3077	7	2	28.5714	2	1	1	0	1	1	1	1	1	1	1	1	1	0	1	0	1	0	0	0	45.8594	46.3828	0.988717	i1
Vmim_FDAARGOS_113_cluster_1	Vmim_FDAARGOS_113	NZ_LOSJ02000001	1228242	1253728	25486	13	12	92.3077	7	2	28.5714	2	1	1	0	1	1	1	1	1	1	1	1	1	0	1	0	1	0	0	0	46.1116	46.1901	0.9983	i1
Vmim_MB-451_cluster_1	Vmim_MB-451	NZ_ADAF01000002	149796	175182	25386	13	12	92.3077	7	2	28.5714	2	1	1	0	1	1	1	1	1	1	1	1	1	0	1	0	1	0	0	0	46.1869	46.4066	0.995266	i1
Vmim_N2733_cluster_1	Vmim_N2733	NZ_VSGA01000014	353916	379282	25366	13	12	92.3077	7	2	28.5714	2	1	1	0	1	1	1	1	1	1	1	1	1	0	1	0	1	0	0	0	46.1602	46.2727	0.997569	i1
Vmim_N2763_cluster_1	Vmim_N2763	NZ_VSGV01000016	60225	85786	25561	13	12	92.3077	7	2	28.5714	2	1	1	0	1	1	1	1	1	1	1	1	1	0	1	0	1	0	0	0	46.1093	46.247	0.997022	i1
Vmim_N2781_cluster_1	Vmim_N2781	NZ_VSHK01000012	154643	180175	25532	13	12	92.3077	7	2	28.5714	2	1	1	0	1	1	1	1	1	1	1	1	1	0	1	0	1	0	0	0	46.1813	46.2521	0.998469	i1
Vmim_N2789_cluster_1	Vmim_N2789	NZ_VSHS01000014	399902	425465	25563	13	12	92.3077	7	2	28.5714	2	1	1	0	1	1	1	1	1	1	1	1	1	0	1	0	1	0	0	0	46.0979	46.1998	0.997793	i1
Vmim_N2790_cluster_1	Vmim_N2790	NZ_VSHT01000021	56899	82451	25552	13	12	92.3077	7	2	28.5714	2	1	1	0	1	1	1	1	1	1	1	1	1	0	1	0	1	0	0	0	45.7772	46.3899	0.986793	i1
Vmim_N2810_cluster_1	Vmim_N2810	NZ_VSIF01000059	58376	83932	25556	13	12	92.3077	7	2	28.5714	2	1	1	0	1	1	1	1	1	1	1	1	1	0	1	0	1	0	0	0	45.907	46.2526	0.992528	i1
Vmim_N2816_cluster_1	Vmim_N2816	NZ_VSIL01000006	231	25697	25466	13	12	92.3077	7	2	28.5714	2	1	1	0	1	1	1	1	1	1	1	1	1	0	1	0	1	0	0	0	46.0693	46.2069	0.997022	i1
Vmim_NCTC11435_cluster_1	Vmim_NCTC11435	NZ_UHIG01000002	163762	189325	25563	13	12	92.3077	7	2	28.5714	2	1	1	0	1	1	1	1	1	1	1	1	1	0	1	0	1	0	0	0	46.0979	46.3393	0.994791	i1
Vmim_SCCF01_cluster_1	Vmim_SCCF01	NZ_CP016383	2715760	2745562	29802	13	13	100	7	3	42.8571	1	1	2	1	1	1	1	1	1	1	1	1	1	0	1	0	2	1	0	0	49.7114	46.4032	1.07129	i5
Vmim_SCCF01_cluster_2	Vmim_SCCF01	NZ_CP016384	659939	685502	25563	13	12	92.3077	7	2	28.5714	2	1	1	0	1	1	1	1	1	1	1	1	1	0	1	0	1	0	0	0	45.9218	46.4032	0.989627	i1
Vmim_SX-4_cluster_1	Vmim_SX-4	NZ_GL989609	156411	181897	25486	13	12	92.3077	7	2	28.5714	2	1	1	0	1	1	1	1	1	1	1	1	1	0	1	0	1	0	0	0	46.1116	46.2477	0.997058	i1
Vmim_VM223_cluster_1	Vmim_VM223	NZ_ADAJ01000007	823638	849014	25376	13	12	92.3077	7	2	28.5714	2	1	1	0	1	1	1	1	1	1	1	1	1	0	1	0	1	0	0	0	45.9765	46.2232	0.994664	i1
Vmim_VM573_cluster_1	Vmim_VM573	NZ_ACYV01000016	243704	269192	25488	13	12	92.3077	7	2	28.5714	2	1	1	0	1	1	1	2	1	1	1	1	1	0	1	0	1	0	0	0	46.108	46.131	0.999501	i1
Vmim_VM603_cluster_1	Vmim_VM603	NZ_ACYU01000018	146104	171627	25523	13	12	92.3077	7	2	28.5714	2	1	1	0	1	1	1	1	1	1	1	1	1	0	1	0	1	0	0	0	46.0212	46.4451	0.990874	i1
Vord_Q67_cluster_1	Vord_Q67	CP022742	82842	106527	23685	13	12	92.3077	7	1	14.2857	2	1	1	0	1	1	1	1	1	1	1	1	1	0	1	0	0	0	0	0	46.4809	44.4798	1.04499	i1
Vpch_07-2425_cluster_1	Vpch_07-2425	QKKO01000039	541	25960	25419	13	12	92.3077	7	2	28.5714	2	1	1	0	1	1	1	1	1	1	1	1	1	0	1	0	1	0	0	0	48.8375	47.4109	1.03009	i1
Vpch_2014V-1107_cluster_1	Vpch_2014V-1107	NZ_QKKP01000020	29943	55437	25494	13	12	92.3077	7	2	28.5714	2	1	1	0	1	1	1	1	1	1	1	1	1	0	1	0	1	0	0	0	48.8233	47.4041	1.02994	i1
Vpch_2016V-1091_cluster_1	Vpch_2016V-1091	NZ_QKKQ01000017	339067	364574	25507	13	12	92.3077	7	2	28.5714	2	1	1	0	1	1	1	1	1	1	1	1	1	0	1	0	1	0	0	0	48.7827	47.2804	1.03177	i1
Vpch_2016V-1114_cluster_1	Vpch_2016V-1114	NZ_QKKS01000038	35605	61189	25584	13	12	92.3077	7	2	28.5714	2	1	1	0	1	1	1	1	1	1	1	1	1	0	1	0	1	0	0	0	48.6945	47.2542	1.03048	i1
Vpch_2017V-1144_cluster_1	Vpch_2017V-1144	QKKV01000065	34426	59831	25405	13	12	92.3077	7	2	28.5714	2	1	1	0	1	1	1	1	1	1	1	1	1	0	1	0	1	0	0	0	48.8447	47.2407	1.03395	i1
Vpch_2017V-1176_cluster_1	Vpch_2017V-1176	QKKW01000042	45711	71195	25484	13	12	92.3077	7	2	28.5714	2	1	1	0	1	1	1	1	1	1	1	1	1	0	1	0	1	0	0	0	48.7679	47.1631	1.03403	i1
Vpch_490-93_cluster_1	Vpch_490-93	NZ_JIDQ01000039	15218	28865	13647	13	9	69.2308	7	2	28.5714	0	1	1	0	1	1	1	1	0	1	1	1	0	0	1	0	1	0	0	0	48.6481	47.2453	1.02969	i1
Vpch_87395_cluster_1	Vpch_87395	NZ_KB661497	137852	163271	25419	13	12	92.3077	7	2	28.5714	2	1	1	0	1	1	1	1	1	1	1	1	1	0	1	0	1	0	0	0	48.8611	47.289	1.03324	i1
Vpch_877-163_cluster_1	Vpch_877-163	NZ_LBNV01000038	690	26183	25493	13	12	92.3077	7	2	28.5714	2	1	2	0	1	1	1	1	1	1	2	1	1	0	1	0	1	0	0	0	48.8173	47.2346	1.03351	i1
Vpch_HE-09_cluster_1	Vpch_HE-09	NZ_GL988768	137933	163430	25497	13	12	92.3077	7	2	28.5714	2	1	1	0	1	1	1	1	1	1	1	1	1	0	1	0	1	0	0	0	48.8332	47.441	1.02935	i1
Vpch_HE-16_cluster_1	Vpch_HE-16	NZ_JH941441	170631	196050	25419	13	12	92.3077	7	2	28.5714	2	1	1	0	1	1	1	1	1	1	1	1	1	0	1	0	1	0	0	0	48.8572	47.1761	1.03563	i1
Vpch_VCC19_cluster_1	Vpch_VCC19	NZ_ATEV02000022	44942	70436	25494	13	12	92.3077	7	2	28.5714	2	1	1	0	1	1	1	1	1	1	1	1	1	0	1	0	1	0	0	0	48.7723	47.2006	1.0333	i1
Vphl_19-021-D1_cluster_1	Vphl_19-021-D1	NZ_CP046411	596838	631721	34883	13	13	100	7	3	42.8571	2	1	1	1	1	1	1	1	1	1	1	1	1	2	1	0	0	1	0	0	43.408	45.3059	0.958109	i1
Vphl_19-021-D1_cluster_2	Vphl_19-021-D1	NZ_CP046412	110726	136760	26034	13	13	100	7	6	85.7143	1	1	2	1	1	1	1	1	1	1	1	1	1	0	1	1	2	1	1	1	41.5764	45.3059	0.917682	i5
Vphl_2012AW-0154_cluster_1	Vphl_2012AW-0154	NZ_CP035701	1557429	1588237	30808	13	13	100	7	3	42.8571	2	1	1	1	1	1	1	1	1	1	1	1	1	1	1	0	0	1	0	0	43.6218	45.1739	0.965642	i1
Vphl_2012AW-0154_cluster_2	Vphl_2012AW-0154	NZ_CP035702	245337	271371	26034	13	13	100	7	6	85.7143	1	1	2	1	1	1	1	1	1	1	1	1	1	0	1	1	2	1	1	1	41.5879	45.1739	0.920619	i5
Vphl_FDAARGOS_115_cluster_1	Vphl_FDAARGOS_115	NZ_CP014046	2608313	2643182	34869	13	13	100	7	3	42.8571	2	1	1	1	1	1	1	1	1	1	1	1	1	2	1	0	0	1	0	0	43.4053	45.33	0.957541	i1
Vphl_FDAARGOS_115_cluster_2	Vphl_FDAARGOS_115	NZ_CP014047	335104	361138	26034	13	13	100	7	6	85.7143	1	1	2	1	1	1	1	1	1	1	1	1	1	0	1	1	2	1	1	1	41.561	45.33	0.916856	i5
Vphl_RIMD_2210633_cluster_1	Vphl_RIMD_2210633	NC_004603	1492843	1524323	31480	13	13	100	7	3	42.8571	2	1	1	1	1	1	1	1	1	1	1	1	1	1	1	0	0	1	0	0	43.3672	45.3732	0.955789	i1
Vphl_RIMD_2210633_cluster_2	Vphl_RIMD_2210633	NC_004605	1079346	1105380	26034	13	13	100	7	6	85.7143	1	1	2	1	1	1	1	1	1	1	1	1	1	0	1	1	2	1	1	1	41.611	45.3732	0.917082	i5
Vsco_FP3289_cluster_1	Vsco_FP3289	NZ_MDCJ01000007	664946	684117	19171	13	11	84.6154	7	1	14.2857	1	1	1	0	1	1	1	1	0	1	1	1	1	0	1	0	0	0	0	0	43.8579	44.5251	0.985016	i1
Vsco_LMG_19158_cluster_1	Vsco_LMG_19158	NZ_AFWE01000218	47698	66869	19171	13	11	84.6154	7	1	14.2857	1	1	1	0	1	1	1	1	0	1	1	1	1	0	1	0	0	0	0	0	43.8475	44.5883	0.983385	i1
Vsco_VS-05_cluster_1	Vsco_VS-05	NZ_CP016416	75035	103452	28417	13	13	100	7	2	28.5714	2	1	1	1	1	2	1	1	1	1	1	1	1	0	1	0	1	0	0	0	41.4118	44.7644	0.925106	i1
Vvul_93U204_cluster_1	Vvul_93U204	NZ_CP009262	1061342	1088516	27174	13	12	92.3077	7	6	85.7143	1	1	2	1	1	0	2	1	1	1	1	1	2	0	1	1	2	1	1	1	44.2224	46.6805	0.947343	i5
Vvul_ATCC_27562_cluster_1	Vvul_ATCC_27562	NZ_CP012882	1162924	1188990	26066	13	13	100	7	6	85.7143	1	1	2	1	1	1	1	1	1	1	1	1	1	0	1	1	2	1	1	1	44.1993	46.7426	0.94559	i5
Vvul_CECT_4999_cluster_1	Vvul_CECT_4999	NZ_CP014637	1000161	1025944	25783	13	13	100	7	6	85.7143	1	1	2	1	1	1	1	1	1	1	1	1	1	0	1	1	2	1	1	1	44.1105	46.5463	0.947668	i5
Vvul_CG100_cluster_1	Vvul_CG100	PDGD01000023	4957	33028	28071	13	13	100	7	3	42.8571	1	1	2	1	1	1	1	1	1	1	1	1	1	0	1	0	2	1	0	0	45.6236	46.5784	0.979501	i5
Vvul_CG100_cluster_2	Vvul_CG100	PDGD01000078	170041	196100	26059	13	13	100	7	6	85.7143	1	1	2	1	1	1	1	1	1	1	1	1	1	0	1	1	2	1	1	1	44.2649	46.5784	0.950332	i5
Vvul_FDAARGOS_116_cluster_1	Vvul_FDAARGOS_116	NZ_LOSI02000001	1573946	1600012	26066	13	13	100	7	6	85.7143	1	1	2	1	1	1	1	1	1	1	1	1	1	0	1	1	2	1	1	1	44.1763	46.8429	0.943074	i5
Vvul_FORC_054_cluster_1	Vvul_FORC_054	NZ_CP019121	358848	388660	29812	13	13	100	7	3	42.8571	1	1	2	1	1	1	1	1	1	1	1	1	1	0	1	0	2	1	0	0	49.4532	46.6588	1.05989	i5
Vvul_FORC_054_cluster_2	Vvul_FORC_054	NZ_CP019122	1066263	1093420	27157	13	13	100	7	6	85.7143	1	1	2	1	1	1	1	1	1	1	1	1	1	0	1	1	2	1	1	1	44.2943	46.6588	0.949324	i5
Vvul_LSU2098_cluster_1	Vvul_LSU2098	PDFY01000204	121300	147366	26066	13	13	100	7	6	85.7143	1	1	2	1	1	1	1	1	1	1	1	1	1	0	1	1	2	1	1	1	44.207	46.6644	0.94734	i5
Vvul_NCTC11066_cluster_1	Vvul_NCTC11066	NZ_UHIK01000002	426702	452768	26066	13	13	100	7	6	85.7143	1	1	2	1	1	1	1	1	1	1	1	1	1	0	1	1	2	1	1	1	44.1763	46.8036	0.943865	i5
Vvul_YJ016_cluster_1	Vvul_YJ016	NC_005140	1086439	1112504	26065	13	13	100	7	6	85.7143	1	1	2	1	1	1	1	1	1	1	1	1	1	0	1	1	2	1	1	1	44.2663	46.6811	0.94827	i5
