## Additional File 4 - Supplemental Data 2 for "Pandemic *Vibrio cholerae* Acquired Competitive Traits from an Environmental *Vibrio* Species"

### Sheet: Additional_File_4
Name	contig	start	end
Vang 030305-1/5 Accessory Aux1	RCUB01000087	3527	26
Vang 030305-1/5 Accessory Aux1 2	RCUB01000113	34745	30294
Vang 030305-1/5 Aux1	RCUB01000044	1	2666
Vang 030305-1/5 Aux2	RCUB01000032	19	6076
Vang 030305-1/5 Aux4	RCUB01000031	4485	1
Vang 030305-1/5 Aux4 2	RCUB01000171	1	2517
Vang 12B09 Accessory Aux1	AJYV02000004	1030748	1034237
Vang 12B09 Aux1	AJYV02000004	643072	638574
Vang 12B09 Aux2	AJYV02000053	120354	128435
Vang 178/90 Accessory Aux1	CP011471	882098	886324
Vang 178/90 Aux1	CP011471	467475	463512
Vang 178/90 Aux2	CP011470	2846809	2838719
Vang 261/91 Accessory Aux1	CP010033	884603	888829
Vang 261/91 Aux1	CP010033	469984	466021
Vang 261/91 Aux2	CP010032	2846660	2838570
Vang 425 Accessory Aux1	CP020533	83182	87408
Vang 425 Aux1	CP020533	716863	712900
Vang 425 Aux2	CP020534	2748390	2740300
Vang 4299 Accessory Aux1	CP011459	885662	889918
Vang 4299 Aux1	CP011459	469183	467340
Vang 4299 Aux2	CP011458	2855270	2786460
Vang 4299 Aux2 2	CP011458	3223696	3228053
Vang 4299 Aux4	CP011458	3355036	3360654
Vang 51/82/2 Accessory Aux1	CP010043	882034	886260
Vang 51/82/2 Aux1	CP010043	467410	463447
Vang 51/82/2 Aux2	CP010042	2846792	2838702
Vang 531Ac Accessory Aux1	VSLE01000024	23469	19243
Vang 531Ac Aux1	VSLE01000060	8821	7039
Vang 531Ac Aux2	VSLE01000035	8895	805
Vang 601/90 Accessory Aux1	CP010077	882048	886274
Vang 601/90 Aux1	CP010077	467425	463679
Vang 601/90 Aux2	CP010076	2846691	2838601
Vang 6018/1 Accessory Aux1	CP010292	881692	885918
Vang 6018/1 Aux1	CP010292	467071	463108
Vang 6018/1 Aux2 extraction	CP010291	2846791	2838701
Vang 775 Accessory Aux1	CP002285	886601	890827
Vang 775 Aux1	CP002285	471946	467983
Vang 775 Aux2	CP002284	2848565	2840475
Vang 87-9-116 Accessory Aux1	CP021981	340682	344908
Vang 87-9-116 Aux1	CP021981	1143127	1139164
Vang 87-9-116 Aux2	CP021980	443326	451416
Vang 87-9-117 Accessory Aux1	CP010047	879655	883881
Vang 87-9-117 Aux1	CP010047	465027	461064
Vang 87-9-117 Aux2	CP010046	2846819	2838729
Vang 90-11-286 Accessory Aux1	CP011461	1043968	1048281
Vang 90-11-286 Aux1	CP011461	645505	640177
Vang 90-11-286 Aux2	CP011460	435360	443936
Vang 90-11-286 Aux4	CP011461	481611	475279
Vang 90-11-287 Accessory Aux1	CP011476	882011	886237
Vang 90-11-287 Aux1	CP011476	467392	463429
Vang 90-11-287 Aux2	CP011475	2846826	2838736
Vang 9014/8 Accessory Aux1	CP010039	880881	885107
Vang 9014/8 Aux1	CP010039	466262	462299
Vang 9014/8 Aux2	CP010038	2846779	2838689
Vang 91-7-154 Accessory Aux1	CP010083	882172	886398
Vang 91-7-154 Aux1	CP010083	467549	463586
Vang 91-7-154 Aux2	CP010082	2847878	2839788
Vang 91-8-178 Accessory Aux1	CP010035	884589	888815
Vang 91-8-178 Aux1	CP010035	469969	466006
Vang 91-8-178 Aux2	CP010034	2846690	2838600
Vang 96F Accessory Aux1	AEZA01000028	48735	44533
Vang 96F Aux1	AEZA01000061	1	1938
Vang 96F Aux2	AEZA01000002	3967	12048
Vang A023 Accessory Aux1	CP010037	884662	886496
Vang A023 Aux1	CP010037	469277	466057
Vang A023 Aux2	CP010036	2846912	2838822
Vang ATCC 14181 Accessory Aux1	MCJC01000146	3469	717
Vang ATCC 14181 Accessory Aux1 2	MCJC01000047	30258	34623
Vang ATCC 14181 Aux2	MCJC01000111	25907	16288
Vang ATCC_14181 Aux1	MCJC01000134	1	2665
Vang ATCC_14181 Aux4	MCJC01000033	4395	1
Vang ATCC_14181 Aux4 2	MCJC01000148	2549	597
Vang ATCC-68554 Accessory Aux1	CP023209	644902	640676
Vang ATCC-68554 Aux1	CP023209	63020	66983
Vang ATCC-68554 Aux2	CP023208	2621717	2613627
Vang Ba35 Accessory Aux1	CP010031	884602	888828
Vang Ba35 Aux1	CP010031	469996	466033
Vang Ba35 Aux2	CP010030	2846866	2838776
Vang CNEVA NB11008 Accessory Aux1	CP022104	346917	350358
Vang CNEVA NB11008 Aux1	CP022104	1062399	1058276
Vang CNEVA NB11008 Aux2	CP022103	515092	523552
Vang CNEVA NB11008 Aux4	CP022104	307035	313374
Vang CNEVA NB11008 Aux4 2	CP022103	3023224	3016884
Vang DSM 21597 Accessory Aux1	CP010085	909880	913474
Vang DSM 21597 Aux1	CP010085	503800	500786
Vang DSM 21597 Aux2	CP010084	2738031	2729947
Vang DSM 21597 Aux3	CP010084	3303415	3304992
Vang FF-167 Accessory Aux1	NZ_AJYR02000016	10023	14257
Vang FF-167 Aux1	NZ_AJYR02000096	12892	40793
Vang FF-167 Aux2	NZ_AJYR02000081	2618	10702
Vang FF-93 Accessory Aux1	AJYT02000218	26163	22674
Vang FF-93 Aux1	AJYT02000071	1	1842
Vang FF-93 Aux2	AJYT02000196	39718	31636
Vang FS-144 Accessory Aux1	AJYU02000067	18966	15477
Vang FS-144 Aux1	AJYU02000055	6429	8311
Vang FS-144 Aux2	AJYU02000274	17251	9424
Vang FS-238 Accessory Aux1	NZ_AJYS02000215	98422	102034
Vang FS-238 Aux1	NZ_AJYS02000153	1	6323
Vang FS-238 Aux2	NZ_AJYS02000047	7723	16290
Vang HI610 Accessory Aux1	CP011463	921372	924782
Vang HI610 Accessory Aux1 2	CP011462	3244961	3240732
Vang HI610 Aux1	CP011463	513298	509450
Vang HI610 Aux2	CP011462	2788113	2778494
Vang HI610 Aux4	CP011462	3226829	3231266
Vang HI618 Accessory Aux1	MNLD01000073	11596	16034
Vang HI618 Accessory Aux1 2	MNLD01000098	102	799
Vang HI618 Aux1	MNLD01000193	1	1418
Vang HI618 Aux2	MNLD01000040	19	2811
Vang HI618 Aux2 2	MNLD01000114	4692	20
Vang HI618 Aux2 3	MNLD01000116	1	4324
Vang HI618 Aux4	MNLD01000047	24	5642
Vang J360 Accessory Aux1	CP034673	511578	520500
Vang J360 Aux1	CP034673	104925	97099
Vang J360 Aux2	CP034672	2087702	2097321
Vang J360 Aux4	CP034673	1090473	1084140
Vang J360 Aux4 2	CP034672	602723	593822
Vang JLL237 Accessory Aux1	NZ_CP022102	329533	335082
Vang JLL237 Aux1	NZ_CP022102	1102640	1098517
Vang JLL237 Aux2	NZ_CP022101	470910	478996
Vang JLL237 Aux4	NZ_CP022102	941050	934718
Vang LMG12010 Accessory Aux1	CP011469	879487	883713
Vang LMG12010 Aux1	CP011469	464856	460893
Vang LMG12010 Aux2	CP011468	2846867	2838777
Vang M3 Accessory Aux1	CP006700	886600	890826
Vang M3 Aux1	CP006700	471921	467958
Vang M3 Aux2	CP006699	2848354	2840264
Vang M93 Accessory Aux1	NOWD01000047	14046	16798
Vang M93 Accessory Aux1 2	NOWD01000003	41362	37034
Vang M93 Aux1	NOWD01000034	9077	1251
Vang M93 Aux2	NOWD01000046	24040	33659
Vang M93 Aux4	NOWD01000056	2573	7184
Vang M93 Aux4 2	NOWD01000044	26986	23792
Vang MHK3 Accessory Aux1	CP022469	1083853	1079624
Vang MHK3 Aux1	CP022469	397640	401826
Vang MHK3 Aux2	CP022468	681593	690144
Vang NB10 Accessory Aux1	LK021129	353827	358029
Vang NB10 Aux1	LK021129	1122810	1118847
Vang NB10 Aux2	LK021130	437549	445639
Vang NCTC12159 Accessory Aux1	UGPJ01000002	478764	482334
Vang NCTC12159 Aux1	UGPJ01000002	127208	118020
Vang NCTC12159 Aux2	UGPJ01000001	1758159	1766243
Vang NCTC12159 Aux3	UGPJ01000001	233769	232192
Vang PF4 Accessory Aux1	CP023290	530236	525968
Vang PF4 Aux1	CP023290	455405	451859
Vang PF4 Aux2	CP023291	2511803	2503239
Vang PF430-3 Accessory Aux1	CP011467	912165	916433
Vang PF430-3 Aux1	CP011467	508911	504747
Vang PF430-3 Aux2	CP011466	2787018	2778454
Vang PF7 Accessory Aux1	CP011465	902865	906354
Vang PF7 Aux1	CP011465	416902	421617
Vang PF7 Aux2	CP011464	2736260	2727799
Vang RV22 Accessory Aux1	AEZB01000258	3681	6433
Vang RV22 Accessory Aux1 2	AEZB01000003	37500	41828
Vang RV22 Aux1	AEZB01000008	1	2191
Vang RV22 Aux2	AEZB01000033	70518	60896
Vang RV22 Aux4	AEZB01000031	4429	2430
Vang S2 2/9 Accessory Aux1	CP011473	864232	867829
Vang S2 2/9 Aux1	CP011473	460456	456313
Vang S2 2/9 Aux2	CP011472	2586534	2578448
Vang S3 4/9 Accessory Aux1	CP022100	346666	350979
Vang S3 4/9 Aux1	CP022100	1166033	1161910
Vang S3 4/9 Aux2	CP022099	422697	430783
Vang T265 Accessory Aux1	CP010041	884698	888924
Vang T265 Aux1	CP010041	470081	466118
Vang T265 Aux2	CP010040	2846797	2838707
Vang VA1 Accessory Aux1	CP010079	884760	888986
Vang VA1 Aux1	CP010079	470140	466177
Vang VA1 Aux2	CP010078	2846642	2838552
Vang VIB 18 Accessory Aux1	CP011437	885039	889265
Vang VIB 18 Aux1	CP011437	470419	466456
Vang VIB 18 Aux2	CP011436	2846730	2838640
Vang VIB 93 Accessory Aux1	CP011439	880881	885107
Vang VIB 93 Aux1	CP011439	466262	462299
Vang VIB 93 Aux2	CP011438	2846779	2838689
Vang VIB12 Accessory Aux1	CP023311	475613	481398
Vang VIB12 Aux1	CP023311	1211411	1204783
Vang VIB12 Aux4	CP023311	467815	474147
Vang VIB43 Accessory Aux1	CP023055	346429	355351
Vang VIB43 Aux1	CP023055	1090147	1082321
Vang VIB43 Aux2	CP023054	503316	512934
Vang VIB43 Aux4	CP023055	920288	913955
Vang VIB43 Aux4 2	CP023054	2266238	2258603
Vang_V01_P9A10T6 Accessory Aux1	NZ_MTIN01000101	15192	18690
Vang_V01_P9A10T6 Aux1	NZ_MTIN01000074	1	6341
Vang_V01_P9A10T6 Aux2	NZ_MTIN01000163	1	8073
Vang_V01_P9A10T6 Aux4	NZ_MTIN01000034	34108	40438
Vang_V02_P2A34T13 Accessory Aux1	NZ_PXJL01000105	1	2669
Vang_V02_P2A34T13 Aux1	NZ_PXJL01000160	1	24291
Vang_V02_P2A34T13 Aux2	NZ_PXJL01000270	5352	13673
Vang_V02_P2A34T13 Aux4	NZ_PXJL01000222	33976	40309
Vang_V04_P4A5T148 Accessory Aux1	NDHZ01000081	23590	28488
Vang_V04_P4A5T148 Aux1	NDHZ01000019	91180	118330
Vang_V04_P4A5T148 Aux2	NDHZ01000013	31979	40318
Vang_V05_P4A8T149 Accessory Aux1	NDIA01000313	1910	4325
Vang_V05_P4A8T149 Aux1	NDIA01000157	1	13896
Vang_V05_P4A8T149 Aux2	NDIA01000030	25127	33466
Vang_V07_P2A8T137 Accessory Aux1	NZ_NDIC01000182	1	1646
Vang_V07_P2A8T137 Accessory Aux1 2	NZ_NDIC01000352	1222	3065
Vang_V07_P2A8T137 Aux1	NZ_NDIC01000267	1	4514
Vang_V07_P2A8T137 Aux2	NZ_NDIC01000317	184	7978
Vang_V07_P2A8T137 Aux4	NZ_NDIC01000140	33982	40315
Vang_V08_P9A1T1 Accessory Aux1	NDID01000056	1	3244
Vang_V08_P9A1T1 Aux1	NDID01000001	7095	11607
Vang_V08_P9A1T1 Aux2	NDID01000041	20431	29002
Vang_V09_P4A23P171 Accessory Aux1	NDIE01000002	252881	256394
Vang_V09_P4A23P171 Aux1	NDIE01000002	1	4337
Vang_V09_P4A23P171 Aux2	NDIE01000045	25106	33189
Vang_V10_P2A27P122 Accessory Aux1	NZ_NDIF01000204	729	4194
Vang_V10_P2A27P122 Aux1	NZ_NDIF01000032	1	7573
Vang_V10_P2A27P122 Aux2	NZ_NDIF01000046	5196	13517
Vang_V10_P2A27P122 Aux4	NZ_NDIF01000297	9649	15982
Vang_V12_P9A6T4 Accessory Aux1	NDIH01000007	851	4370
Vang_V12_P9A6T4 Aux1	NDIH01000054	167687	173584
Vang_V12_P9A6T4 Aux2	NDIH01000027	260	8816
Vang_V14_P6S14T42 Accessory Aux1	NDII01000095	25332	29013
Vang_V14_P6S14T42 Aux1	NDII01000044	48202	75352
Vang_V14_P6S14T42 Aux2	NDII01000108	31979	40318
Vang_V18_P1S4T112 Accessory Aux1	NDIL01000125	1	2923
Vang_V18_P1S4T112 Aux1	NDIL01000061	63042	90192
Vang_V18_P1S4T112 Aux2	NDIL01000114	23046	31385
Vang_V22_P2S10T140 Accessory Aux1	WXVZ01000163	709	4174
Vang_V22_P2S10T140 Aux1	WXVZ01000045	1	6403
Vang_V22_P2S10T140 Aux2	WXVZ01000278	104	8425
Vang_V22_P2S10T140 Aux4	WXVZ01000172	34101	40434
